# Variation in a pleiotropic hub gene drives morphological evolution: Insights from interspecific differences in head shape and eye size in *Drosophila*

**DOI:** 10.1101/2020.01.24.918011

**Authors:** Elisa Buchberger, Anıl Bilen, Sanem Ayaz, David Salamanca, Cristina Matas de las Heras, Armin Niksic, Isabel Almudi, Montserrat Torres-Oliva, Fernando Casares, Nico Posnien

**Author notes:** **Author contribution** EB: Conceptualization, Data curation, Formal analysis, Investigation, Methodology, Visualization, Writing – original draft, Writing-review and editing. AB: Investigation. SA: Investigation. DS: Investigation. CMH: Investigation. AN: Investigation. IA: Resources, Writing – review and editing, MTO: Investigation, Resources, Writing – review and editing, FC: Investigation, Writing-review and editing. NP: Conceptualization, Funding acquisition, Project administration, Resources, Supervision, Visualization, Writing – original draft, Writing – review and editing.

## Abstract

Revealing the mechanisms underlying the breath-taking morphological diversity observed in nature is a major challenge in Biology. It has been established that recurrent mutations in hotspot genes cause the repeated evolution of rather simple morphological traits, such as body pigmentation or the gain and loss of structures. To date, however, it remains elusive whether hotspot genes contribute to natural variation in complex morphological traits, such as the size and shape of organs. Since natural variation in head morphology is pervasive in *Drosophila*, we studied the molecular and developmental basis of differences in compound eye size and head shape in two closely related *Drosophila* species. We show that differences in both traits are established late during head development and we applied comparative transcriptomics and chromatin accessibility data to identify the GATA transcription factor Pannier (Pnr) as central factor regulating these differences. Although the genetic manipulation of Pnr affected multiple aspects of dorsal head development, the effect of natural variation is restricted to a subset of the phenotypic space. We present data suggesting that this developmental constraint is caused by the co-evolution of expression of *pnr* and its co-factor *u-shaped (ush)*. We propose that natural variation in highly connected developmental regulators with pleiotropic functions is a major driver for morphological evolution and we discuss implications on gene regulatory network evolution. In comparison to previous findings, our data strongly suggests that evolutionary hotspots do not contribute to the repeated evolution of eye size and head shape in *Drosophila*.
