## Supplementary material for "Variation in a pleiotropic hub gene drives morphological evolution: Insights from interspecific differences in head shape and eye size in *Drosophila*": S3 Table

### Sheet: Sheet1
FBgn	GeneSymbol	FBgn	GeneSymbol	FBgn	GeneSymbol	FBgn	GeneSymbol
FBgn0004907	14-3-3zeta	FBgn0052212	CG32212	FBgn0262743	Fs(2)Ket	FBgn0003134	Pp1alpha-96A
FBgn0023130	a6	FBgn0052262	CG32262	FBgn0001075	ft	FBgn0003139	PpV
FBgn0000015	Abd-B	FBgn0052264	CG32264	FBgn0030327	FucT6	FBgn0024734	PRL-1
FBgn0000017	Abl	FBgn0052280	CG32280	FBgn0039932	fuss	FBgn0045038	Proc
FBgn0015331	abs	FBgn0052425	CG32425	FBgn0261722	fwe	FBgn0250843	Prosalpha6
FBgn0028484	Ack	FBgn0052473	CG32473	FBgn0027343	fz3	FBgn0026379	Pten
FBgn0000044	Act57B	FBgn0266918	CG32486	FBgn0027342	fz4	FBgn0052133	Ptip
FBgn0286071	AdamTS-A	FBgn0041706	CG3253	FBgn0001087	g	FBgn0004370	Ptp10D
FBgn0026086	Adar	FBgn0052708	CG32708	FBgn0035147	Gale	FBgn0261985	Ptpmeg
FBgn0087035	AGO2	FBgn0052756	CG32756	FBgn0004435	Galphaq	FBgn0003165	pum
FBgn0027932	Akap200	FBgn0052758	CG32758	FBgn0028968	gammaCOP	FBgn0032006	Pvr
FBgn0086361	alph	FBgn0052767	CG32767	FBgn0031873	Gas41	FBgn0262614	pyd
FBgn0266111	ana3	FBgn0052772	CG32772	FBgn0032223	GATAd	FBgn0043900	pygo
FBgn0012037	Ance	FBgn0052816	CG32816	FBgn0039487	gb	FBgn0034918	Pym
FBgn0038350	AOX4	FBgn0034573	CG3295	FBgn0001105	Gbeta13F	FBgn0033649	pyr
FBgn0030089	AP-1gamma	FBgn0053062	CG33062	FBgn0260743	GC1	FBgn0263974	qin
FBgn0013749	Arf102F	FBgn0038877	CG3308	FBgn0030141	Gga	FBgn0022985	qkr58E-2
FBgn0010348	Arf79F	FBgn0028916	CG33090	FBgn0267252	Ggamma30A	FBgn0019662	qm
FBgn0020655	ArfGAP1	FBgn0053111	CG33111	FBgn0283724	Girdin	FBgn0003189	r
FBgn0017418	ari-1	FBgn0053156	CG33156	FBgn0015229	glec	FBgn0015789	Rab10
FBgn0029095	aru	FBgn0053181	CG33181	FBgn0004913	Gnf1	FBgn0015790	Rab11
FBgn0050372	Asap	FBgn0053469	CG33469	FBgn0034854	Golgin245	FBgn0015791	Rab14
FBgn0039908	Asator	FBgn0039508	CG3368	FBgn0001124	Got1	FBgn0039966	Rab21
FBgn0261823	Asx	FBgn0052831	CG33695	FBgn0013272	Gp150	FBgn0025382	Rab27
FBgn0265193	Atf-2	FBgn0034997	CG3376	FBgn0266580	Gp210	FBgn0031090	Rab35
FBgn0261108	Atg13	FBgn0053977	CG33977	FBgn0001138	grn	FBgn0027505	Rab3-GAP
FBgn0039705	Atg16	FBgn0035148	CG3402	FBgn0001139	gro	FBgn0015795	Rab7
FBgn0037363	Atg17	FBgn0036008	CG3408	FBgn0040493	grsm	FBgn0034728	rad50
FBgn0052672	Atg8a	FBgn0083968	CG34132	FBgn0035907	GstO1	FBgn0003079	Raf
FBgn0039213	atl	FBgn0083969	CG34133	FBgn0037696	GstZ1	FBgn0262114	RanBPM
FBgn0002921	Atpalpha	FBgn0083984	CG34148	FBgn0026239	gukh	FBgn0029840	raptor
FBgn0019637	Atu	FBgn0033100	CG3420	FBgn0051992	gw	FBgn0003204	ras
FBgn0041188	Atx2	FBgn0085377	CG34348	FBgn0001169	H	FBgn0003206	Ras64B
FBgn0031420	Atxn7	FBgn0085430	CG34401	FBgn0039904	Hcf	FBgn0003205	Ras85D
FBgn0037218	aux	FBgn0085481	CG34452	FBgn0026428	HDAC6	FBgn0024194	rasp
FBgn0261647	Axud1	FBgn0031492	CG3542	FBgn0010113	hdc	FBgn0261986	RASSF8
FBgn0025185	az2	FBgn0029708	CG3556	FBgn0028375	heix	FBgn0004903	Rb97D
FBgn0004587	B52	FBgn0025681	CG3558	FBgn0022787	Hel89B	FBgn0023458	Rbcn-3A
FBgn0004870	bab1	FBgn0261444	CG3638	FBgn0011771	Hem	FBgn0015799	Rbf
FBgn0045866	bai	FBgn0040344	CG3711	FBgn0010303	hep	FBgn0002638	Rcc1
FBgn0025463	Bap60	FBgn0036684	CG3764	FBgn0011224	heph	FBgn0037012	Rcd2
FBgn0000163	baz	FBgn0035088	CG3776	FBgn0052529	Hers	FBgn0034530	Rcd6
FBgn0033844	bbc	FBgn0035989	CG3967	FBgn0001189	hfw	FBgn0027872	rdgBbeta
FBgn0024251	bbx	FBgn0058191	CG40191	FBgn0260484	HIP	FBgn0243486	rdo
FBgn0040239	bc10	FBgn0028474	CG4119	FBgn0036309	Hip1	FBgn0003227	rec
FBgn0026149	BCL7-like	FBgn0085693	CG41562	FBgn0001197	His2Av	FBgn0003231	ref(2)P
FBgn0034049	bdg	FBgn0025628	CG4199	FBgn0025639	Hmt4-20	FBgn0032341	Reps
FBgn0263231	bel	FBgn0259202	CG42306	FBgn0015737	Hmu	FBgn0039209	REPTOR
FBgn0040238	Best1	FBgn0260392	CG42518	FBgn0267791	HnRNP-K	FBgn0026376	Rgl
FBgn0025724	beta'COP	FBgn0260659	CG42542	FBgn0004864	hop	FBgn0260442	rhea
FBgn0037215	beta-Man	FBgn0261538	CG42662	FBgn0030082	HP1b	FBgn0014020	Rho1
FBgn0004854	B-H2	FBgn0261550	CG42668	FBgn0264785	Hph	FBgn0030808	RhoGAP15B
FBgn0000179	bi	FBgn0261570	CG42684	FBgn0261456	hpo	FBgn0031118	RhoGAP19D
FBgn0000183	BicD	FBgn0261705	CG42741	FBgn0263395	hppy	FBgn0036257	RhoGAP68F
FBgn0014133	bif	FBgn0034742	CG4294	FBgn0038755	Hs6st	FBgn0038853	RhoGAP93B
FBgn0263144	bin3	FBgn0263005	CG43313	FBgn0001218	Hsc70-3	FBgn0026375	RhoGAPp190
FBgn0036449	bmm	FBgn0263216	CG43386	FBgn0026418	Hsc70Cb	FBgn0035574	RhoGEF64C
FBgn0040237	bor	FBgn0038787	CG4360	FBgn0061198	HSPC300	FBgn0003261	Rm62
FBgn0039654	Brd8	FBgn0263993	CG43736	FBgn0002431	hyd	FBgn0015477	Rme-8
FBgn0086694	Bre1	FBgn0028506	CG4455	FBgn0037669	Ibf2	FBgn0030753	rngo
FBgn0266717	Bruce	FBgn0266525	CG45092	FBgn0034853	Ice1	FBgn0005631	robo1
FBgn0284256	bsf	FBgn0038745	CG4538	FBgn0001248	Idh	FBgn0025638	Roc1a
FBgn0263108	BtbVII	FBgn0037841	CG4565	FBgn0001941	ifc	FBgn0044020	Roc2
FBgn0263855	BubR1	FBgn0029929	CG4593	FBgn0013983	imd	FBgn0036697	rogdi
FBgn0032600	BuGZ	FBgn0034735	CG4610	FBgn0285926	Imp	FBgn0026373	RpII33
FBgn0259176	bun	FBgn0035016	CG4612	FBgn0261244	inaE	FBgn0024733	RpL10
FBgn0031150	bves	FBgn0029935	CG4615	FBgn0025394	inc	FBgn0011272	RpL13
FBgn0053653	Cadps	FBgn0035021	CG4622	FBgn0086613	Ino80	FBgn0036825	RpL26
FBgn0012051	CalpA	FBgn0030435	CG4645	FBgn0025885	Inos	FBgn0030616	RpL37a
FBgn0260450	CalpC	FBgn0027546	CG4766	FBgn0283499	InR	FBgn0066084	RpL41
FBgn0005585	Calr	FBgn0034230	CG4853	FBgn0031314	IntS14	FBgn0039857	RpL6
FBgn0267912	CanA-14F	FBgn0027556	CG4928	FBgn0262117	IntS3	FBgn0003274	RpLP2
FBgn0039680	Cap-D2	FBgn0028897	CG4935	FBgn0026679	IntS4	FBgn0028695	Rpn1
FBgn0051989	Cap-D3	FBgn0260748	CG5004	FBgn0025830	IntS8	FBgn0028693	Rpn12
FBgn0031883	Caper	FBgn0034300	CG5098	FBgn0001269	inv	FBgn0028689	Rpn6
FBgn0259876	Cap-G	FBgn0031320	CG5126	FBgn0086359	Invadolysin	FBgn0028688	Rpn7
FBgn0037831	Cap-H2	FBgn0036575	CG5157	FBgn0024957	Irp-1B	FBgn0285947	RpS10b
FBgn0042134	Capr	FBgn0038039	CG5196	FBgn0011604	Iswi	FBgn0010265	RpS13
FBgn0000261	Cat	FBgn0038471	CG5220	FBgn0040309	Jafrac1	FBgn0010198	RpS15Aa
FBgn0026257	cav	FBgn0037900	CG5276	FBgn0028425	JhI-21	FBgn0261599	RpS29
FBgn0086757	cbs	FBgn0034925	CG5339	FBgn0020412	JIL-1	FBgn0038834	RpS30
FBgn0010531	Ccs	FBgn0038981	CG5346	FBgn0027339	jim	FBgn0002590	RpS5a
FBgn0012058	Cdc27	FBgn0039160	CG5510	FBgn0015396	jumu	FBgn0261592	RpS6
FBgn0011573	Cdc37	FBgn0034914	CG5554	FBgn0039155	Kal1	FBgn0010408	RpS9
FBgn0028360	Cdc7	FBgn0038686	CG5555	FBgn0024889	Kap-alpha1	FBgn0028687	Rpt1
FBgn0265082	Cdep	FBgn0036254	CG5645	FBgn0087013	Karybeta3	FBgn0028686	Rpt3
FBgn0032821	CdGAPr	FBgn0037082	CG5664	FBgn0040208	Kat60	FBgn0028684	Rpt5
FBgn0004876	cdi	FBgn0032656	CG5674	FBgn0001301	kel	FBgn0038269	Rrp6
FBgn0004107	Cdk2	FBgn0032197	CG5694	FBgn0011236	ken	FBgn0034722	Rtf1
FBgn0030269	CDK2AP1	FBgn0034313	CG5726	FBgn0019968	Khc-73	FBgn0053113	Rtnl1
FBgn0016131	Cdk4	FBgn0031682	CG5828	FBgn0262127	kibra	FBgn0003301	rut
FBgn0263237	Cdk7	FBgn0039136	CG5902	FBgn0001316	klar	FBgn0034763	RYBP
FBgn0028509	CenG1A	FBgn0030912	CG6023	FBgn0037978	KLHL18	FBgn0003310	S
FBgn0031575	Cep97	FBgn0037814	CG6325	FBgn0011606	Klp3A	FBgn0283473	S6KL
FBgn0000286	Cf2	FBgn0030648	CG6340	FBgn0265003	koi	FBgn0283500	Sac1
FBgn0030121	Cfp1	FBgn0028494	CG6424	FBgn0004167	kst	FBgn0032330	Samuel
FBgn0000289	cg	FBgn0029689	CG6428	FBgn0261574	kug	FBgn0038947	Sar1
FBgn0039590	CG10011	FBgn0037846	CG6574	FBgn0001491	l(1)10Bb	FBgn0003317	sax
FBgn0033951	CG10139	FBgn0036402	CG6650	FBgn0027280	l(1)G0193	FBgn0016754	sba
FBgn0037439	CG10286	FBgn0039215	CG6695	FBgn0028331	l(1)G0289	FBgn0265298	SC35
FBgn0038454	CG10324	FBgn0036058	CG6707	FBgn0022029	l(2)k01209	FBgn0033033	scaf
FBgn0030349	CG10353	FBgn0037918	CG6791	FBgn0022153	l(2)k05819	FBgn0033052	SCAP
FBgn0035452	CG10359	FBgn0036828	CG6841	FBgn0021856	l(2)k14505	FBgn0261439	SdhA
FBgn0032815	CG10462	FBgn0037944	CG6923	FBgn0002283	l(3)73Ah	FBgn0037912	sea
FBgn0034570	CG10543	FBgn0036240	CG6928	FBgn0002354	l(3)87Df	FBgn0262126	Sec24CD
FBgn0035630	CG10576	FBgn0039233	CG7006	FBgn0035617	l(3)psg2	FBgn0035771	Sec63
FBgn0032817	CG10631	FBgn0039026	CG7029	FBgn0032949	Lamp1	FBgn0261270	SelD
FBgn0036052	CG10809	FBgn0030963	CG7101	FBgn0086372	lap	FBgn0263006	SERCA
FBgn0038769	CG10889	FBgn0027532	CG7139	FBgn0034657	LBR	FBgn0260653	serp
FBgn0037911	CG10898	FBgn0030973	CG7332	FBgn0002542	lds	FBgn0003360	sesB
FBgn0037238	CG1090	FBgn0037188	CG7369	FBgn0037856	Leash	FBgn0014879	Set
FBgn0010620	CG10939	FBgn0035689	CG7376	FBgn0261524	lic	FBgn0283477	SF2
FBgn0031736	CG11030	FBgn0037135	CG7414	FBgn0020279	lig	FBgn0032475	Sfmbt
FBgn0039929	CG11076	FBgn0036762	CG7430	FBgn0041111	lilli	FBgn0003371	sgg
FBgn0030519	CG11151	FBgn0038256	CG7530	FBgn0046704	Liprin-alpha	FBgn0265101	Sgt1
FBgn0034528	CG11180	FBgn0064766	CG7600	FBgn0036376	Liprin-beta	FBgn0052423	shep
FBgn0034500	CG11200	FBgn0036926	CG7646	FBgn0015754	Lis-1	FBgn0003391	shg
FBgn0033259	CG11210	FBgn0037549	CG7878	FBgn0017581	Lk6	FBgn0003392	shi
FBgn0035558	CG11357	FBgn0039737	CG7920	FBgn0028717	Lnk	FBgn0003396	shn
FBgn0039920	CG11360	FBgn0039741	CG7943	FBgn0028582	lqf	FBgn0022764	Sin3A
FBgn0037021	CG11399	FBgn0038890	CG7956	FBgn0032633	Lrch	FBgn0026179	siz
FBgn0035024	CG11414	FBgn0037702	CG8176	FBgn0051184	LSm3	FBgn0003415	skd
FBgn0038737	CG11447	FBgn0030674	CG8184	FBgn0067622	LSm-4	FBgn0025637	SkpA
FBgn0039733	CG11504	FBgn0035824	CG8281	FBgn0262517	Ltn1	FBgn0016984	sktl
FBgn0086856	CG11555	FBgn0033673	CG8298	FBgn0037092	M6	FBgn0032901	sky
FBgn0036249	CG11560	FBgn0037720	CG8312	FBgn0035640	mad2	FBgn0041186	Slbp
FBgn0031244	CG11601	FBgn0034067	CG8399	FBgn0027497	Madm	FBgn0003423	slgA
FBgn0264712	CG1172	FBgn0037743	CG8412	FBgn0002643	mam	FBgn0264089	sli
FBgn0039265	CG11790	FBgn0033715	CG8490	FBgn0002645	Map205	FBgn0035001	Slik
FBgn0039266	CG11791	FBgn0033925	CG8617	FBgn0013987	MAPk-Ak2	FBgn0261477	slim
FBgn0033519	CG11825	FBgn0031988	CG8668	FBgn0043884	mask	FBgn0283468	slmb
FBgn0039633	CG11873	FBgn0036381	CG8745	FBgn0039914	mav	FBgn0086906	sls
FBgn0031253	CG11885	FBgn0034504	CG8929	FBgn0025743	mbt	FBgn0040283	SMC1
FBgn0034436	CG11961	FBgn0030693	CG8974	FBgn0038578	MED17	FBgn0016983	smid
FBgn0035443	CG12010	FBgn0030610	CG9065	FBgn0034503	MED8	FBgn0029006	Smurf
FBgn0030065	CG12075	FBgn0031769	CG9135	FBgn0011656	Mef2	FBgn0003447	sn
FBgn0260462	CG12163	FBgn0031779	CG9175	FBgn0026206	mei-P26	FBgn0265630	sno
FBgn0037354	CG12171	FBgn0032919	CG9253	FBgn0002715	mei-S332	FBgn0265192	Snp
FBgn0028504	CG12182	FBgn0034674	CG9304	FBgn0265140	Meltrin	FBgn0029976	snz
FBgn0029662	CG12206	FBgn0032886	CG9328	FBgn0035357	MEP-1	FBgn0030869	Socs16D
FBgn0036483	CG12316	FBgn0032899	CG9338	FBgn0034240	MESR4	FBgn0039938	Sox102F
FBgn0033774	CG12374	FBgn0036890	CG9368	FBgn0036846	MESR6	FBgn0016977	spen
FBgn0031768	CG12393	FBgn0035094	CG9380	FBgn0039851	mey	FBgn0086676	spin
FBgn0250830	CG12547	FBgn0037710	CG9393	FBgn0262872	milt	FBgn0031549	Spindly
FBgn0030420	CG12717	FBgn0030592	CG9514	FBgn0039140	Miro	FBgn0036970	Spn77Bc
FBgn0029825	CG12728	FBgn0037561	CG9630	FBgn0031044	MKP-4	FBgn0028984	Spn88Ea
FBgn0030055	CG12772	FBgn0027866	CG9776	FBgn0002774	mle	FBgn0052451	SPoCk
FBgn0033229	CG12822	FBgn0037234	CG9795	FBgn0035049	Mmp1	FBgn0263987	spoon
FBgn0036577	CG13073	FBgn0038146	CG9799	FBgn0033549	mms4	FBgn0267347	squ
FBgn0032050	CG13096	FBgn0038143	CG9813	FBgn0259749	mmy	FBgn0038320	Sra-1
FBgn0032614	CG13284	FBgn0038191	CG9925	FBgn0259168	mnb	FBgn0262733	Src64B
FBgn0026879	CG13364	FBgn0034527	CG9945	FBgn0259481	Mob2	FBgn0036340	SRm160
FBgn0025633	CG13366	FBgn0030744	CG9992	FBgn0259483	Mob4	FBgn0029157	ssh
FBgn0040660	CG13551	FBgn0263258	chas	FBgn0051217	modSP	FBgn0036476	sstn
FBgn0035890	CG13667	FBgn0021760	chb	FBgn0261019	moi	FBgn0265052	St3
FBgn0033340	CG13751	FBgn0000319	Chc	FBgn0038662	Mpc1	FBgn0016917	Stat92E
FBgn0031874	CG13775	FBgn0250786	Chd1	FBgn0034091	mrj	FBgn0001978	stc
FBgn0039068	CG13827	FBgn0029504	CHES-1-like	FBgn0023519	mRpL16	FBgn0020249	stck
FBgn0035157	CG13894	FBgn0015371	chn	FBgn0030786	mRpL22	FBgn0003525	stg
FBgn0035159	CG13896	FBgn0029709	CHOp24	FBgn0030686	mRpL3	FBgn0086784	stmA
FBgn0035270	CG13933	FBgn0035533	Cip4	FBgn0039835	mRpL32	FBgn0086704	stops
FBgn0036932	CG14184	FBgn0015024	CkIalpha	FBgn0001995	mRpL4	FBgn0014388	sty
FBgn0030996	CG14194	FBgn0000259	CkIIbeta	FBgn0037892	mRpL40	FBgn0003557	Su(dx)
FBgn0031023	CG14200	FBgn0036566	ClC-c	FBgn0033480	mRpL42	FBgn0004837	Su(H)
FBgn0031037	CG14207	FBgn0015621	Clp	FBgn0030572	mRpS25	FBgn0003575	su(sable)
FBgn0031036	CG14220	FBgn0263257	Cngl	FBgn0044510	mRpS5	FBgn0003638	su(w[a])
FBgn0031053	CG14223	FBgn0015622	Cnx99A	FBgn0052296	Mrtf	FBgn0265623	Su(z)2
FBgn0030554	CG1434	FBgn0261573	CoRest	FBgn0026252	msk	FBgn0038504	Sur-8
FBgn0030581	CG14408	FBgn0032833	COX4	FBgn0002775	msl-3	FBgn0019925	Surf4
FBgn0029893	CG14442	FBgn0000283	Cp190	FBgn0027951	MTA1-like	FBgn0002044	swm
FBgn0039641	CG14511	FBgn0015623	Cpr	FBgn0027786	Mtch	FBgn0003660	Syb
FBgn0031183	CG14621	FBgn0025864	Crag	FBgn0028956	mthl3	FBgn0038826	Syp
FBgn0037220	CG14641	FBgn0037440	CRAT	FBgn0004177	mts	FBgn0036341	Syx13
FBgn0037282	CG14657	FBgn0265784	CrebB	FBgn0053265	Muc68E	FBgn0035540	Syx17
FBgn0031174	CG1486	FBgn0024811	Crk	FBgn0002873	mud	FBgn0267849	Syx7
FBgn0035414	CG14965	FBgn0020309	crol	FBgn0033757	muskelin	FBgn0024909	Taf7
FBgn0035449	CG14971	FBgn0001994	crp	FBgn0260789	mxc	FBgn0030503	Tango2
FBgn0035480	CG14984	FBgn0027055	CSN3	FBgn0262656	Myc	FBgn0031635	tank
FBgn0035497	CG14995	FBgn0011760	ctp	FBgn0263705	Myo10A	FBgn0037874	Tctp
FBgn0034418	CG15118	FBgn0062413	Ctr1A	FBgn0004657	mys	FBgn0033921	tej
FBgn0033463	CG1513	FBgn0261268	Cul3	FBgn0036039	Naa60	FBgn0286784	TER94
FBgn0031144	CG1529	FBgn0000394	cv	FBgn0015772	Nak	FBgn0263392	Tet
FBgn0030137	CG15317	FBgn0000404	CycA	FBgn0010488	NAT1	FBgn0033929	Tfb1
FBgn0031143	CG1532	FBgn0000405	CycB	FBgn0035046	ND-19	FBgn0036373	Tgi
FBgn0039827	CG1544	FBgn0039858	CycG	FBgn0017567	ND-23	FBgn0264075	tgo
FBgn0031609	CG15443	FBgn0025455	CycT	FBgn0025839	ND-B14.5A	FBgn0003701	thr
FBgn0031161	CG15445	FBgn0032378	CycY	FBgn0031505	ND-B14.5B	FBgn0032988	Tif-IA
FBgn0039764	CG15535	FBgn0015037	Cyp4p1	FBgn0033961	ND-B15	FBgn0003716	tkv
FBgn0034194	CG15611	FBgn0000473	Cyp6a2	FBgn0052177	Ndfip	FBgn0283657	Tlk
FBgn0029801	CG15771	FBgn0031126	Cyp6v1	FBgn0083167	Neb-cGP	FBgn0028541	TM9SF4
FBgn0030873	CG15814	FBgn0264294	Cyt-b5	FBgn0032725	Nedd8	FBgn0026160	tna
FBgn0030218	CG1628	FBgn0022699	D19B	FBgn0038872	Nelf-A	FBgn0284220	Top2
FBgn0030030	CG1636	FBgn0040230	dbo	FBgn0027553	NELF-B	FBgn0025615	Torsin
FBgn0030478	CG1640	FBgn0021825	DCTN2-p50	FBgn0032848	nesd	FBgn0035719	tow
FBgn0039600	CG1646	FBgn0053531	Ddr	FBgn0015773	NetA	FBgn0032586	Tpr2
FBgn0036028	CG16717	FBgn0026533	Dek	FBgn0015774	NetB	FBgn0039668	Trc8
FBgn0029820	CG16721	FBgn0040212	Dhap-at	FBgn0015269	Nf1	FBgn0046687	Tre1
FBgn0035393	CG16753	FBgn0261934	dikar	FBgn0030505	NFAT	FBgn0030049	Trf4-1
FBgn0035356	CG16986	FBgn0024807	DIP1	FBgn0002936	ninaA	FBgn0011584	Trp1
FBgn0030321	CG1703	FBgn0285879	disco-r	FBgn0021874	Nle	FBgn0038055	trus
FBgn0086855	CG17078	FBgn0260632	dl	FBgn0016685	Nlp	FBgn0020653	Trxr-1
FBgn0031488	CG17265	FBgn0024432	Dlc90F	FBgn0013305	Nmda1	FBgn0031850	Tsp
FBgn0033089	CG17266	FBgn0001624	dlg1	FBgn0011817	nmo	FBgn0032075	Tsp29Fb
FBgn0032029	CG17292	FBgn0041604	dlp	FBgn0263968	nonC	FBgn0032943	Tsp39D
FBgn0032751	CG17343	FBgn0010497	dmGlut	FBgn0026196	nop5	FBgn0040334	Tsp3A
FBgn0032774	CG17549	FBgn0263106	DnaJ-1	FBgn0262738	norpA	FBgn0033127	Tsp42Ef
FBgn0032715	CG17597	FBgn0259113	DNApol-alpha180	FBgn0264975	Nrg	FBgn0027865	Tsp96F
FBgn0040056	CG17698	FBgn0035644	DNApol-epsilon58	FBgn0262527	nsl1	FBgn0031263	Tspo
FBgn0027597	CG17712	FBgn0000479	dnc	FBgn0259704	Nsun5	FBgn0037073	Tsr1
FBgn0037890	CG17734	FBgn0265998	Doa	FBgn0031145	Ntf-2	FBgn0030502	tth
FBgn0030114	CG17754	FBgn0010583	dock	FBgn0267326	Ntl	FBgn0003891	tud
FBgn0037525	CG17816	FBgn0015379	dod	FBgn0002973	numb	FBgn0035121	Tudor-SN
FBgn0028394	CG17834	FBgn0029944	Dok	FBgn0061200	Nup153	FBgn0086368	tw
FBgn0033199	CG17985	FBgn0043903	dome	FBgn0039852	nyo	FBgn0023143	Uba1
FBgn0030360	CG1806	FBgn0267390	dop	FBgn0284250	Oaz	FBgn0026316	Ubc10
FBgn0030403	CG1824	FBgn0028408	Drep2	FBgn0034475	Obp56h	FBgn0015320	Ubc2
FBgn0030956	CG18259	FBgn0038145	Droj2	FBgn0038870	Oga	FBgn0030809	Ubr1
FBgn0033154	CG1850	FBgn0039528	dsd	FBgn0041585	olf186-F	FBgn0260970	Ubr3
FBgn0038053	CG18549	FBgn0261799	dsx-c73A	FBgn0003002	opa	FBgn0010288	Uch
FBgn0038953	CG18596	FBgn0000581	E(Pc)	FBgn0264307	orb2	FBgn0033261	udd
FBgn0027561	CG18659	FBgn0011586	e(r)	FBgn0015270	Orc2	FBgn0039226	Ude
FBgn0040964	CG18661	FBgn0000617	e(y)1	FBgn0261885	osa	FBgn0024184	unc-4
FBgn0022349	CG1910	FBgn0000536	eas	FBgn0020626	Osbp	FBgn0004395	unk
FBgn0037468	CG1943	FBgn0261954	east	FBgn0031717	Oscillin	FBgn0263352	Unr
FBgn0039623	CG1951	FBgn0027066	Eb1	FBgn0015524	otp	FBgn0030354	Upf1
FBgn0039664	CG2006	FBgn0051158	Efa6	FBgn0040087	p115	FBgn0028476	Usp1
FBgn0037391	CG2017	FBgn0029849	Efr	FBgn0035101	p130CAS	FBgn0052479	Usp10
FBgn0030217	CG2124	FBgn0003731	Egfr	FBgn0030341	p24-1	FBgn0050421	Usp15-31
FBgn0035388	CG2162	FBgn0034180	Ehbp1	FBgn0024846	p38b	FBgn0029763	Usp16-45
FBgn0030243	CG2186	FBgn0026259	eIF5B	FBgn0037138	P5CDh1	FBgn0036913	Usp32
FBgn0035213	CG2199	FBgn0260400	elav	FBgn0005648	Pabp2	FBgn0030366	Usp7
FBgn0030240	CG2202	FBgn0037358	elm	FBgn0038100	Paip2	FBgn0034225	veil
FBgn0039773	CG2224	FBgn0023212	EloB	FBgn0267698	Pak	FBgn0035713	velo
FBgn0032957	CG2225	FBgn0004875	enc	FBgn0044826	Pak3	FBgn0283536	Vha13
FBgn0029990	CG2233	FBgn0038659	EndoA	FBgn0016693	Past1	FBgn0005671	Vha55
FBgn0039665	CG2310	FBgn0031250	Ent1	FBgn0029878	Pat1	FBgn0285910	VhaAC39-1
FBgn0037336	CG2519	FBgn0025936	Eph	FBgn0041789	Pax	FBgn0028662	VhaPPA1-1
FBgn0030396	CG2556	FBgn0036974	eRF1	FBgn0003042	Pc	FBgn0027779	VhaSFD
FBgn0024998	CG2685	FBgn0035909	ergic53	FBgn0020261	pcm	FBgn0041174	Vhl
FBgn0024973	CG2701	FBgn0005659	Ets98B	FBgn0005655	PCNA	FBgn0267975	vib
FBgn0035087	CG2765	FBgn0262740	Evi5	FBgn0085370	Pde11	FBgn0022960	vimar
FBgn0003159	CG2841	FBgn0005427	ewg	FBgn0029958	Pdp	FBgn0004397	Vinc
FBgn0029679	CG2901	FBgn0000611	exd	FBgn0016694	Pdp1	FBgn0031310	Vps29
FBgn0023529	CG2918	FBgn0033668	exp	FBgn0032482	Pect	FBgn0034708	Vps35
FBgn0029685	CG2938	FBgn0005558	ey	FBgn0004401	Pep	FBgn0086680	vvl
FBgn0031474	CG2991	FBgn0000625	eyg	FBgn0027621	Pfrx	FBgn0035120	wac
FBgn0050122	CG30122	FBgn0038928	Fadd	FBgn0004654	Pgd	FBgn0004655	wapl
FBgn0050338	CG30338	FBgn0020440	Fak	FBgn0037906	PGRP-LB	FBgn0039620	wat
FBgn0050389	CG30389	FBgn0028380	fal	FBgn0011754	PhKgamma	FBgn0027492	wdb
FBgn0051064	CG31064	FBgn0285925	Fas1	FBgn0004959	phm	FBgn0051151	wge
FBgn0033005	CG3107	FBgn0000635	Fas2	FBgn0283509	Phm	FBgn0260780	wisp
FBgn0051075	CG31075	FBgn0034542	Fem-1	FBgn0028579	phtf	FBgn0010328	woc
FBgn0051122	CG31122	FBgn0266084	Fhos	FBgn0015278	Pi3K68D	FBgn0033770	wuc
FBgn0051126	CG31126	FBgn0024555	flfl	FBgn0015279	Pi3K92E	FBgn0041087	wun2
FBgn0051279	CG31279	FBgn0024754	Flo1	FBgn0260962	pic	FBgn0026313	X11L
FBgn0051324	CG31324	FBgn0264078	Flo2	FBgn0016926	Pino	FBgn0039338	XNP
FBgn0051436	CG31436	FBgn0000711	flw	FBgn0034878	pita	FBgn0260858	Ykt6
FBgn0051457	CG31457	FBgn0000719	fog	FBgn0022382	Pka-R2	FBgn0021895	ytr
FBgn0051683	CG31683	FBgn0024236	foi	FBgn0024314	Plap	FBgn0004050	z
FBgn0031449	CG31689	FBgn0000721	for	FBgn0286511	Pld	FBgn0265434	zip
FBgn0051698	CG31698	FBgn0038197	foxo	FBgn0025741	PlexA	FBgn0263603	Zn72D
FBgn0051915	CG31915	FBgn0011592	fra	FBgn0025574	Pli	FBgn0025693	ZnT41F
FBgn0051957	CG31957	FBgn0036964	FRG1	FBgn0003117	pnr	FBgn0033762	ZnT49B
FBgn0029887	CG3198	FBgn0004652	fru	FBgn0029903	pod1	FBgn0035432	ZnT63C
FBgn0052204	CG32204	FBgn0000810	fs(1)K10	FBgn0004103	Pp1-87B	FBgn0061476	Zwilch
